# The balance between toxic versus nontoxic microRNAs determines platinum sensitivity in ovarian cancer

**DOI:** 10.1101/2021.01.24.427815

**Authors:** Monal Patel, Yinu Wang, Elizabeth T. Bartom, Rohin Dhir, Kenneth P. Nephew, Daniela Matei, Andrea E. Murmann, Ernst Lengyel, Marcus E. Peter

## Abstract

Numerous micro(mi)RNAs (short noncoding RNAs that negatively regulate gene expression) have been linked to platinum (Pt) sensitivity and resistance in ovarian cancer (OC). miRNA activity occurs when the guide strand of the miRNA, with its seed sequence (pos. 2-7/8), is loaded into the RNA induced silencing complex (RISC) and targets complementary short seed matches in the 3’ untranslated region of mRNAs. Toxic seeds, targeting genes critical for cancer cell survival, have been found in tumor suppressive miRNAs. Many si- and shRNAs can also kill cancer cells via toxic seeds, the most toxic carrying G-rich 6mer seed sequences. We now show that treatment of OC cells with Pt leads to an increase in RISC-bound miRNAs carrying toxic 6mer seeds and a decrease in miRNAs with nontoxic seeds. Pt-resistant cells did not exhibit this toxicity shift but retained sensitivity to cell death mediated by siRNAs carrying toxic 6mer seeds. Analysis of RISC-bound miRNAs in OC patients revealed that the ratio between miRNAs with toxic versus miRNAs with nontoxic seeds was predictive of treatment outcome. Application of the 6mer seed toxicity concept to cancer relevant miRNAs provides a new framework for understanding and predicting cancer therapy responses.
