## Supplementary material for "The balance between toxic versus nontoxic microRNAs determines platinum sensitivity in ovarian cancer": Table S3

### Sheet: Table S3
Table S3: Patient samples analyzed
Analysis #1: long-term versus short-term survivors
Short term survivors, chemo naïve
Patient ID	Pt sensitive days	Status	Overall survival days	Alive: Y/N	Disease free days	FIGO 2014 Stage	Grading	Pathology	CA125 PreOp	Age
287	(-37)	Pt-R	567	N	391	IIIC	3	Ser-Pap	435	60
86	(-25)	Pt-R	148	N	113	IIIC	3	Ser-Pap	2640	61
1366	5	Pt-R	564	N	197	IIIC	3	Ser-Pap	1149	48
706/723	7	Pt-R	187	N	16	IIIC	3	Ser-Pap	642	59
894	11	Pt-R	280	N	113	IIIC	3	Ser-Pap	1618	65
842	23	Pt-R	624	N	246	IIIC	3	Ser-Pap	25130	75
377	29	Pt-R	485	N	155	IIIC	3	Ser-Pap	423	54
1638	68	Pt-R	334	N	247	IVB	3	Ser-Pap	9983	54
1496	134	Pt-R	544	N	303	IIIC	3	Ser-Pap	600	50
Intermediate and long term survivors, chemo naïve
Patient ID	Pt sensitive days	Status	Survival days (as of 12/22/20)	Alive: Y/N	Disease free days	FIGO 2014 Stage	Grading	Pathology	CA125 PreOp	Age
1061	196	Pt-intermediate	2731	Y	340	IIIC	3	Ser-Pap	465	50
1012	203	Pt-intermediate	498	N	446	IVA	3	Ser-Pap	236	66
274	455	Pt-S	4572	Y	599	IIIC	3	Ser-Pap	6884	75
285	557	Pt-S	3601	N	693	IIIC	3	Ser-Pap	247	64
1520	673	Pt-S	1884	Y	803	IIIC	3	Ser-Pap	33	64
1036	739	Pt-S	2765	Y	882	IIB	3	Ser-Pap	32790	43
660	891	Pt-S	2290	N	1357	IIIC	3	Ser-Pap	474	49
295	1128	Pt-S	3551	N	1287	IIIB	3	Ser-Pap	179	51
1536	1540	Pt-S	1862	Y	1823	IIIC	3	Ser-Pap	9.6	83
290	1269	Pt-S	4512	Y	1399	IIIC	3	Ser-Pap	1524	67
566	1588	Pt-S	3708	Y	1757	IVB	3	Ser-Pap	1130	48
200/220	1656	Pt-S	3943	N	1790	IIIC	3	Ser-Pap	3026	46
Analysis #2: Primary versus recurrent tumors
Patient ID	Pt sensitive days	Status	Survival days (as of 12/22/20)	Alive: Y/N	Disease free days	FIGO 2014 Stage	Grading	Pathology	CA125 PreOp	Age	Primary tumor site	Rec. 1	Rec. 2	Rec. 3
2068	71	Pt-R	1365	Y	211	IVB	3	Ser-Pap	579	71	Ovary	Soft tissue
1461	194	Pt-intermediate	1996	Y	350	IIIC	3	Ser-Pap	4933	54	Ovary	on liver
2490	196	Pt-intermediate	897	Y	338	IIIC	3	Ser-Pap	1199	53	Ovary	on liver
2065	306	Pt-intermediate	1366	Y	457	IVB	3	Ser-Pap	628	42	Ovary	Inguinal LN
828	395	Pt-S	3151	Y	563	IIIB	3	Ser-Pap	674	74	Ovary	Pelvis
1441	545	Pt-S	2040	Y	744	IIIC	3	Ser-Pap	3670	50	Ovary	brain mets
598	1123	Pt-S	3393	N	1215	IIIA2	3	Ser-Pap	17	80	Ovary	Bowel
504	1130	Pt-S	5178	Y	1269	IIIC	3	Ser-Pap	885	50	Ovary		other
290	1269	Pt-S	4512	Y	1399	IIIC	3	Ser-Pap	1524	67	Ovary	on colon	on liver	Soft tissue
200	1656	Pt-S	3943	N	1790	IIIC	3	Ser-Pap	3026	46	Peritoneum		on spleen
miR-200 high (6mer seed dominated by ACC in the first three positions)
